# Virological characteristics of the SARS-CoV-2 XBB.1.5 variant

**DOI:** 10.1101/2023.08.16.553332

**Authors:** Tomokazu Tamura, Takashi Irie, Sayaka Deguchi, Hisano Yajima, Masumi Tsuda, Hesham Nasser, Keita Mizuma, Arnon Plianchaisuk, Saori Suzuki, Keiya Uriu, MST Monira Begum, Ryo Shimizu, Michael Jonathan, Rigel Suzuki, Takeshi Kondo, Hayato Ito, Akifumi Kamiyama, Kumiko Yoshimatsu, Maya Shofa, Rina Hashimoto, Yuki Anraku, Kanako Terakado Kimura, Shunsuke Kita, Jiei Sasaki, Kaori Sasaki-Tabata, Katsumi Maenaka, Naganori Nao, Lei Wang, Yoshitaka Oda, The Genotype to Phenotype Japan (G2P-Japan) Consortium, Terumasa Ikeda, Akatsuki Saito, Keita Matsuno, Jumpei Ito, Shinya Tanaka, Kei Sato, Takao Hashiguchi, Kazuo Takayama, Takasuke Fukuhara

## Abstract

Circulation of SARS-CoV-2 Omicron XBB has resulted in the emergence of XBB.1.5, a new Variant of Interest. Our phylogenetic analysis suggests that XBB.1.5 evolved from XBB.1 by acquiring the F486P spike (S) mutation, subsequent to the acquisition of a nonsense mutation in ORF8. Neutralization assays showed similar abilities of immune escape between XBB.1.5 and XBB.1. We determined the structural basis for the interaction between human ACE2 and the S protein of XBB.1.5, showing similar overall structures between the S proteins of XBB.1 and XBB.1.5. The intrinsic pathogenicity of XBB.1.5 in hamsters is lower than that of XBB.1. Importantly, we found that the ORF8 nonsense mutation of XBB.1.5 resulted in impairment of MHC expression. *In vivo* experiments using recombinant viruses revealed that the XBB.1.5 mutations are involved with reduced virulence of XBB.1.5. Together, these data suggest that the mutations in ORF8 and S could enhance spreading of XBB.1.5 in humans.
