## Supplemental Table 1 for "Virological characteristics of the SARS-CoV-2 XBB.1.5 variant"

### Sheet: Table S1
Supplementary Table 1. Human sera used in this study, related to Figure 2
			vaccine	Date of 1st vaccination	vaccine	Date of 2nd vaccination	vaccine	Date of 3rd vaccination	vaccine	Date of 4th vaccination	vaccine	Date of 5th vaccination	Date of sampling	Prior infection?
Donor ID	Sex	Age	(1st vaccination)	(YYYY-MM-DD)	(2nd vaccination)	(YYYY-MM-DD)	(3rd vaccination)	(YYYY-MM-DD)	(4th vaccination)	(YYYY-MM-DD)	(5th vaccination)	(YYYY-MM-DD)	(YYYY-MM-DD)
4	Female	43	BNT162b2	2021-05-14	BNT162b2	2021-06-04	BNT162b2	2022-01-28	BNT162b2	2022-08-01			2022-08-22	No
8	Female	56	BNT162b2	2021-05-14	BNT162b2	2021-06-04	BNT162b2	2022-01-28	BNT162b2	2022-08-05			2022-08-26	No
14	Female	43	BNT162b2	2021-05-14	BNT162b2	2021-06-04	BNT162b2	2022-01-28	BNT162b2	2022-08-05			2022-08-26	No
28	Female	42	BNT162b2	2021-04-06	BNT162b2	2021-04-28	BNT162b2	2022-01-22	BNT162b2	2022-07-30			2022-08-23	No
62	Male	46	BNT162b2	2021-05-14	BNT162b2	2021-06-10	BNT162b2	2022-01-28	BNT162b2	2022-08-05			2022-08-26	No
63	Female	49	BNT162b2	2021-05-12	BNT162b2	2021-05-31	BNT162b2	2022-02-05	BNT162b2	2022-08-02			2022-08-25	No
67	Male	38	BNT162b2	2021-05-11	BNT162b2	2021-06-01	BNT162b2	2022-02-01	BNT162b2	2022-08-03			2022-08-24	No
70	Female	48	BNT162b2	2021-05-12	BNT162b2	2021-06-02	BNT162b2	2022-01-22	BNT162b2	2022-08-04			2022-08-25	No
90	Male	45	BNT162b2	2021-05-11	BNT162b2	2021-06-02	BNT162b2	2022-01-25	BNT162b2	2022-08-02			2022-08-24	No
92	Female	30	BNT162b2	2021-05-20	BNT162b2	2021-06-10	BNT162b2	2022-01-26	BNT162b2	2022-08-04			2022-08-26	No
94	Male	36	BNT162b2	2021-05-11	BNT162b2	2021-06-01	BNT162b2	2022-02-02	BNT162b2	2022-08-05			2022-08-26	No
97	Female	43	BNT162b2	2021-05-12	BNT162b2	2021-06-04	BNT162b2	2022-01-26	BNT162b2	2022-07-21			2022-08-19	No
100	Male	32	BNT162b2	2021-05-18	BNT162b2	2021-06-08	BNT162b2	2022-01-22	BNT162b2	2022-07-17			2022-08-18	No
103	Male	35	BNT162b2	2021-03-17	BNT162b2	2021-04-07	BNT162b2	2022-01-25	BNT162b2	2022-08-02			2022-08-26	No
122	Female	45	BNT162b2	2021-05-20	BNT162b2	2021-06-11	BNT162b2	2022-02-16	BNT162b2	2022-08-01			2022-08-22	No
115117	Male	65	BNT162b2	2021-08-01	BNT162b2	2021-08-22	BNT162b2	2022-03-25	BNT162b2 (BA.1)	2022-10-01			2022-10-22	No
210718	Female	55	NA	NA	NA	NA	NA	2022-04-10	BNT162b2 (BA.1)	2022-10-02			2022-10-23	No
331843	Male	58	NA	2021-08-22	NA	2021-10-03	BNT162b2	2022-04-23	BNT162b2 (BA.1)	2022-10-03			2022-10-23	No
2362037	Male	57	NA	NA	NA	2021-08-29	BNT162b2	2022-04-07	BNT162b2 (BA.1)	2022-09-29			2022-10-21	No
108127	Female	57	BNT162b2	2021-08-07	BNT162b2	2021-09-08	BNT162b2	2022-04-07	BNT162b2 (BA.1)	2022-09-30			2022-10-21	No
190497	Female	52	BNT162b2	2021-08-30	BNT162b2	2021-09-21	mRNA-1273	2022-03-28	BNT162b2 (BA.1)	2022-10-01			2022-10-23	No
1437	Female	73	BNT162b2	2021-07-31	BNT162b2	2021-09-08	BNT162b2	2022-04-24	BNT162b2 (BA.1)	2022-09-28			2022-10-22	No
247029	Female	50	NA	2021-09-21	NA	2021-10-20	BNT162b2	2022-04-28	BNT162b2 (BA.1)	2022-09-28			2022-10-21	No
2382760	Female	30	mRNA-1273	2021-07-08	BNT162b2	2021-10-10	BNT162b2	2022-04-21	BNT162b2 (BA.1)	2022-09-28			2022-10-17	No
129061	Male	42	NA	NA	NA	NA	BNT162b2	2022-04-14	BNT162b2 (BA.1)	2022-10-01			2022-10-22	No
318009	Female	58	BNT162b2	2021-08-06	BNT162b2	2021-08-30	BNT162b2	2022-03-18	BNT162b2 (BA.1)	2022-09-29			2022-10-26	No
218082	Female	45	BNT162b2	2021-09-24	BNT162b2	2021-10-15	BNT162b2	2022-04-16	BNT162b2 (BA.1)	2022-09-30			2022-10-29	No
7371	Female	45	NA	NA	NA	NA	mRNA-1273	2022-04-23	BNT162b2 (BA.1)	2022-10-08			2022-10-30	No
145410	Male	71	BNT162b2	2021-07-23	BNT162b2	2021-08-23	BNT162b2	2022-03-18	BNT162b2 (BA.1)	2022-10-08			2022-10-29	No
2362083	Female	57	BNT162b2	2021-09-26	BNT162b2	2021-10-17	BNT162b2	2022-04-17	BNT162b2 (BA.1)	2022-10-08			2022-10-29	No
2420192	Female	36	BNT162b2	2021-03-08	BNT162b2	2021-03-29	BNT162b2	2021-12-10	BNT162b2 (BA.1)	2022-10-08			2022-10-29	No
149621	Female	80	BNT162b2	2021-06-29	BNT162b2	2021-07-28	BNT162b2	2022-03-04	BNT162b2 (BA.1)	2022-10-07			2022-10-28	No
309473	Female	57	NA	NA	NA	2021-09-17	NA	NA	BNT162b2 (BA.1)	2022-10-07			2022-11-01	No
2385248	Male	56	NA	NA	NA	NA	BNT162b2	2022-05-18	BNT162b2 (BA.1)	2022-10-06			2022-10-30	Yes (2021-08-14)
2362137	Male	63	NA	NA	NA	NA	mRNA-1273	2022-03-04	BNT162b2 (BA.1)	2022-10-06			2022-10-29	No
KS221117	Male	40	BNT162b2	2021-06-17	BNT162b2	2022-07-07	mRNA-1273	2022-03-28	BNT162b2 (BA.5)	2022-10-27			2022-11-17	No
216850	Female	59	BNT162b2	2021-09-04	BNT162b2	2021-09-25	BNT162b2	2022-04-07	BNT162b2 (BA.5)	2022-10-27			2022-11-21	No
226147	Male	49	BNT162b2	2021-09-21	BNT162b2	2021-10-20	BNT162b2	2022-05-21	BNT162b2 (BA.5)	2022-10-27			2022-11-21	No
2422938	Female	27	BNT162b2	2021-09-10	BNT162b2	2021-11-02	BNT162b2	2022-05-	BNT162b2 (BA.5)	2022-10-31			2022-11-22	No
2422916	Female	54	BNT162b2	2021-09-28	BNT162b2	2021-10-19	BNT162b2 (BA.5)	2022-10-31					2022-11-22	No
2422887	Male	32	BNT162b2	2021-08-23	mRNA-1273	2021-09-21	mRNA-1273	2022-03-28	BNT162b2 (BA.5)	2022-10-31			2022-11-22	Yes (2021-08-)
2404750	Female	51	BNT162b2	2021-07-23 or 2021-07-24	BNT162b2	2021-08-12	BNT162b2	2022-03-16	BNT162b2 (BA.5)	2022-10-31			2022-11-22	Yes (2022-07-08)
2363002	Male	52	BNT162b2	2021-08-27	BNT162b2	2021-09-17	BNT162b2	2022-04-09	BNT162b2 (BA.5)	2022-10-29			2022-11-23	No
1053	Male	86	BNT162b2	2021-05-17	NA	2021-06-07	NA	NA	NA	NA	BNT162b2 (BA.5)	2022-11-01	2022-11-24	No
2420132	Female	50	BNT162b2	2021-08-27	BNT162b2	2021-09-17	BNT162b2	2022-03-24	BNT162b2 (BA.5)	2022-10-28			2022-11-23	No
2423214	Male	77	BNT162b2	2021-03-	NA	2021-03-	NA	2022-03-29	NA	2022-07-05	BNT162b2 (BA.5)	2022-11-01	2022-11-24	No
2423218	Female	82	BNT162b2	2021-03-	NA	2021-03-	NA	2022-03-29	NA	2022-07-05	BNT162b2 (BA.5)	2022-11-01	2022-11-24	No
233746	Male	52	BNT162b2	2021-07-	NA	2021-07-	NA	2022-03-	BNT162b2 (BA.5)	2022-10-31			2022-11-24	No
NM221207	Female	54	BNT162b2	2021-06-26	BNT162b2	2021-07-17	BNT162b2	2022-02-05	BNT162b2 (BA.5)	2022-11-16			2022-12-07	No
2366112	Female	42	NA	2021-10-01	NA	2021-10-	NA	2022-05-01	BNT162b2 (BA.5)	2022-11-01			2022-11-25	No
14137	Female	41	BNT162b2	2021-09-10	BNT162b2	2021-10-01	BNT162b2	2022-04-16	BNT162b2 (BA.5)	2022-10-29			2022-11-27	No
2418539	Female	72	NA	NA	NA	NA	BNT162b2	2021-07-22	BNT162b2 (BA.5)	2022-11-06			2022-11-27	No
2420249	Male	47	BNT162b2	2021-09-05	BNT162b2	2021-09-26	BNT162b2	2022-04-10	BNT162b2 (BA.5)	2022-10-30			2022-11-27	No
2423718	Female	49	BNT162b2	2021-09-	BNT162b2	2022-01-	BNT162b2	2022-04-	BNT162b2 (BA.5)	2022-11-03			2022-11-27	No
319561	Male	18	BNT162b2	2021-09-21	BNT162b2	2021-10-12	BNT162b2	2022-04-15	BNT162b2 (BA.5)	2022-11-01			2022-11-27	No
2372043	Male	43	NA	NA	NA	NA	BNT162b2	2022-05-26	BNT162b2 (BA.5)	2022-11-01			2022-11-28	No
NA, not applicable.
