## Supplemental Table 2 for "Virological characteristics of the SARS-CoV-2 XBB.1.5 variant"

### Sheet: Table S2
Supplementary Table 2. Cryo-EM data collection, refinement and validation statistics, realated to Fig. 3
	SARS-CoV-2 XBB.1.5		SARS-CoV-2 XBB.1.5
	spike		spike-ACE2
Data collection and processing	closed-1	closed-2	1RBD-up	2RBD-up	RBD-ACE2
					interface
EMDB ID	8JYK	8JYM	8JYN	8JYO	8JYP
PDB ID	36724	36726	36727	36728	36729
Microscope	Krios G4		Krios G4
Camera	Gatan K3		Gatan K3
energy filter	Gatan Biocontinuum		Gatan Biocontinuum
slit width	20		20
Magnification	130000		130000
Recording mode	counting		counting
Voltage (kV)	300		300
Electron exposure (e–/Å2)	56.0		56.0
Exposure time (s)	1.5		1.5
Number of raw frames	50		50
Defocus range (μm)	-0.7 to -1.9		-0.7 to -1.9
Pixel size (Å)	0.67		0.67
Initial particle	1201208		1831441
images (no.)
Final particle	84161	67040	58221	43957	108121
images (no.)
Symmetry imposed	C3	C3	C1	C1	C1
Map resolution (Å)
FSC 0.143	2.59	2.79	3.04	3.2	3.38
Refinement
Initial model used	8IOS	8IOT	8IOU	8IOU, 8IOV	8IOV
(PDB code)
Model composition
Protein residues	3183	3099	3577	4193	795
Ligands	NAG:54	NAG:48	BMA:2, NAG:55, MAN:2	BMA:4, NAG:68, MAN:4	BMA:2, NAG:10, MAN:2
Map CC	0.86	0.85	0.86	0.86	0.84
R.m.s. deviations
Bond lengths (Å)	0.002	0.003	0.002	0.004	0.002
Bond angles (°)	0.497	0.499	0.476	0.536	0.539
Validation
MolProbity score	1.38	1.51	1.48	1.54	1.38
Clashscore	3.62	4.75	4.51	5.55	5.18
Rotamer outliers (%)	0	0	0	0	0
Ramachandran plot
Favored (%)	0	0	0.03	0	0
Allowed (%)	3.53	3.83	3.72	3.6	2.53
Outliers (%)	96.47	96.17	96.25	96.4	97.47
